# The landscape of fitness effects of putatively functional noncoding mutations in humans

**DOI:** 10.1101/2025.05.14.654124

**Authors:** Chenlu Di, Swetha Ramesh, Jason Ernst, Kirk E. Lohmueller

## Abstract

While annotations of noncoding regions in the human genome are increasing, the fitness effects of mutations in these regions remain unclear. Here, we leverage these functional genomic annotations and human polymorphism data to infer the distributions of fitness effects of new noncoding mutations in humans. Our novel approach controls for mutation rate variation and linked selection along the genome. We find distinct patterns of selection in putative enhancers, promoters, and conserved noncoding regions. While mutations in enhancers are often neutral, approximately 30% of mutations in promoters are deleterious. The most conserved noncoding regions, showing reduced divergence across mammals and primates, have the highest proportion of deleterious mutations. Notably, while we infer the most conserved sites across mammals and primates are enriched for deleterious mutations, such conserved sites only account for a minority of the deleterious mutations in noncoding regions. For example, the top 5% of conserved noncoding sites encompass fewer than 20% of deleterious mutations, indicating that functional noncoding regions vary widely in the distribution of their evolutionary constraint. Our findings highlight the dynamic evolution of gene regulation and shifting selection pressures over deep evolutionary timescales. Consistent with this finding, we infer mutations in ∼7-9% of the noncoding genome are deleterious. These insights have broad implications for using comparative genomics to identify non-neutrally evolving sequences in the human genome.
