## Supplementary material for "The landscape of fitness effects of putatively functional noncoding mutations in humans": Table S1

### Sheet: metadata
Table S1a. ChromHMM_states	ChromHMM states and groups. Modified from Vu and Ernst, 2022, Genome Biology, https://github.com/ernstlab/full_stack_ChromHMM_annotations/blob/main/state_annotations_processed.csv
mneumonics	Annotate the 100 ChromHMM chromatin states.
Group	The 16 major groups based on biological characteristics which was the focus of our analysis.
S1b.ChromHMM_states_putfunc	The ChromHMM states that are not excluded in putatively functional non-coding genomic regions (low-quality sequences are excluded in a following step).
Table S1c. ChromHMM_stat	ChromHMM_genetic_variation
state	ChromHMM 100 states
phastCons17way_Mean	The mean of PhastCons17way scores for sites with the given ChromHMM state.
phastCons470way_Mean	The mean of PhastCons470way scores for sites with the given ChromHMM state.
u	Haploid per-site per-generation mutation rate calculated based on Roulette mutation rate map.
l	Total length of genomic regions with the given ChromHMM state. This is an adjusted length based on "projection" process in obataining frequency spectrum. The "projection" process removes variants with too many missing samples. Thus, for genomic sites without variant, we also only keep the same proportion of sites as if these sites also been "projected" down. The adjusted length is calculated by t…
pi	Pair-wise genetic diversity pi (see Methods)
pi_norm	Pair-wise genetic diversity pi divided by mutation rate u and length l.
tajimas_D	Tajima's D.
Table S1d. PhastCons_score_cutoffs	The PhastCons scores used as cutff for the top X% conserved sites (see Methods)
Percentiles (%)	Top X% percentile. For example, 5 means the cut-off score for the top 5% PhastCons conserved sites.
Score(PhastCons17way)	PhastCons 17way scores, range between zero to 1.
Score(PhastCons17way)	PhastCons 470way scores, range between zero to 1.
S1e.PhastCons_countsites	The number of sites in each bin of PhastCons scores.
groups	The group of sites with given range of PhastCons scores. For example, phastCons17way_0-5 means sites with the top 0-5% PhastCons17way scores. phastCons17way/PhastCons470way means within any PhastCons 17way or 470way scores, respectively.
total_sites	The total number of sites with PhastCons scores, including coding sites and sites that we later removed from downstream analyses.
p_total_sites	The fraction of sites falling in the given score range relative to the total number of sites with PhastCons scores.
sites_nomiss	The total number of sites with both PhastCons 17way and 470way scores, including coding sites and sites that we later removed from downstream analyses.
p_sites_nomiss	The fraction of sites with both PhastCons17way and 470way scores falling in the given score range relative to the total number of sites with both PhastCons17way and 470way scores.
sites_miss	The number of sites without either PhastCons 17way or 470way scores, including coding sites and sites that we later removed from downstream analyses.
ratio_sites_miss-total_sites	The fraction of sites without either PhastCons17way and 470way scores falling in the given score range relative to the total number of sites falling in the given score range (col total_sites). This represents how much sites are removed from downstream analyses because of missing PhastCons scores at each bin of PhastCons score.
l_func_nc	The total number of sites of putatively functional non-coding genomic sites that have nearby quiescent controls.
p_func_nc	The fraction of sites falling in the given score range relative to the total number of sites of putatively functional non-coding genomic sites that have nearby quiescent controls (sum of the col l_func_nc).
l_func_nc_projection(l)	The adjusted length of "l_func_nc" based on "projection" process in obataining frequency spectrum.
p_func_nc_projection(l)	The fraction of sites falling in the given score range relative to the sum of the column "l_func_nc_projection(l)".
ratio_p_func_nc_projection(l)-p_total_sites	The ratio of "p_func_nc_projection(l)" to "p_total_sites". If it's larger than 1, means the putative functional genomic regions used in inferring DFE is over-represented in the given score range relative to the whole genome.

### Sheet: S1a.ChromHMM_states
mneumonics	Long annotations	Short Annotations	Group
Acet1	H3K9me3 + class1 epigenome acetylations +simple repeats	acetylations + enhancers / repeats;	acetylations
Acet2	class1 epigenome acetylations weak; highest emissions in ES & iPSC. _x000D_ 19_DNase in ESC, iPSC and ES-deriv. Mixes of quescient in other cell types	acetylations + enhancers / repeats;	acetylations
Acet3	class1 epigenome acetylations very weak; universal quescient	acetylations + enhancers / repeats;	acetylations
Acet4	class 1 epigenome acetylations and IMR90 enhancers. _x000D_ 17_EnhW2 in most cell types	acetylations + enhancers / repeats;	acetylations
Acet5	class 1 epigenome acetylations and IMR90 enhancers weak.	acetylations + enhancers / repeats;	acetylations
Acet6	IMR90 class 1 acetylations._x000D_ 18_EnhAc in Myostat, IMR90, Mesench	acetylations + enhancers / repeats;	acetylations
Acet7	Enhancers in IMR90, Myostat, Mesench, Epithelial, ENCODE2012 ._x000D_ IMR90 class 1 acetylations	acetylations + enhancers / repeats;	acetylations
Acet8	acetylations marks + enhancers in ESC-derived _x000D_ (H1_BMP4_Derived_Trophoblast_Cultu#FF0000_Cells)	acetylations + enhancers; ESC-derived *	acetylations
BivProm1	bivalent promoter- more balanced H3K4me3/ H3K27me3	bivalent promoter; _x000D_ non-spec	bivalent promoters
BivProm2	bivalent promoter- stronger on H3K27me3	bivalent promoter; _x000D_ non-spec	bivalent promoters
BivProm3	24_ReprPC in ENCODE, Blood & Tcell, Digestive, HSC &B-cell, Sm.Muscle. _x000D_ 23_PromBiv flanking in other cell types. H3K27me3 and H3K4me1	bivalent promoter; _x000D_ non-spec	bivalent promoters
BivProm4	bivalent promoter in Blood & T-cells, HSC & B-cell, ESC. Prom_D2 in Brain, muscle, sm. Muscle, mesench, neurosph, myosate and adipose. _x000D_ A mix of Prom_D2, bivalent promoter and 22_prom_p in ESC_derived, ENCODE 2012, iPSC, Digestive, Epithelia, Heath and other cell types	bivalent / downstream promoter	bivalent promoters
DNase1	DNase I only; CTCF in various cell types, Candidate Insulator	DNase	DNase
EnhA1	enhancers in most cell types, weaker in blood. EnhA1 in Digestive, _x000D_ Other, ES_deriv, Epithelial, Heart, Muscle, Thymus and Neurosph	enhancers ;_x000D_ non-spec, myostat, mesench, epitheial	enhancers
EnhA10	HSC&B-cell* enhancers (K4me1, K27ac, DNase) --not as strong as 64; _x000D_ weaker enhancers in other cell types	enhancer; blood *	enhancers
EnhA11	Monoctyes, neutrophils, HSC&Bcells * enhancers	enhancer; blood *	enhancers
EnhA12	Epithelial enhancers (H3K4me1 & DNase); _x000D_ ES_derived weaker acetylations + H3K4me1	ct_spec enhancers;_x000D_ epithelial, digestive, lung, liver, ENCODE	enhancers
EnhA13	enhancers (H3K4me1) - epithelial, weak signals	ct_spec enhancers;_x000D_ epithelial, digestive, lung, liver, ENCODE	enhancers
EnhA14	Liver/Intestine/Digestive* enhancers (H3K4me1, H3K27ac, DNase); _x000D_ weak others	ct_spec enhancers;_x000D_ epithelial, digestive, lung, liver, ENCODE	enhancers
EnhA15	Liver/Intestine/Digestive enhancers weak	ct_spec enhancers;_x000D_ epithelial, digestive, lung, liver, ENCODE	enhancers
EnhA16	ENCODE cell line specific positions; H2A.Z, H3K4me1, H3K27ac, DNase	ct_spec enhancers;_x000D_ epithelial, digestive, lung, liver, ENCODE	enhancers
EnhA17	ESC, iPSC, Neurosph enhancers and some differentiated	enhancer; ESC iPSC Neurosph	enhancers
EnhA18	ESC/iPSC enhancers (13_EnhA1) strong and _x000D_ some ESC-derived (ESC H3K4me1*); ERV1 repeats	enhancers; ESC-associated	enhancers
EnhA19	ES/iPSC/ES-derived enhancers strong (H3K4me1, DNase, acetylations)	enhancers; ESC-associated	enhancers
EnhA2	enhancers in mesenchymal, muscle, heart, neurosph, adipose. _x000D_ DNase in ESC and iPSC	enhancers ;_x000D_ non-spec, myostat, mesench, epitheial	enhancers
EnhA20	HUVEC enhancers	enhancer; HUVEC vascular	enhancers
EnhA3	strong enhancers in most cells, weaker in blood and ESC&iPSC	enhancers ;_x000D_ non-spec, myostat, mesench, epitheial	enhancers
EnhA4	strong enhancers in myostat, mesench, lung, epithelial	enhancers ;_x000D_ non-spec, myostat, mesench, epitheial	enhancers
EnhA5	enhancers in mesenchymal, myosat. DNase (weaker emission) in most other	enhancers ;_x000D_ non-spec, myostat, mesench, epitheial	enhancers
EnhA6	Brain* enhancers (Brain_H3K4me1*, Brain_H3K4me3*)	Brain* enhancers	enhancers
EnhA7	blood_enhancer* (Blood H3K4me1, H3K4me3). 13_EnhA1, 15_EnhAF in Blood&Tcell, HSC&B-cell. _x000D_ Mixed 24_ReprPC, 22_PromP, 17_EnhW2 in others. H3K4me1 &H3K27me3 weak.	enhancer; blood *	enhancers
EnhA8	active enhancers in blood* and thymus (H3K4me1, H3K27ac, H3K4me2, H3K4me3)	enhancer; blood *	enhancers
EnhA9	Blood* and thymus enhancer strongest. 9_TxReg and 10_TxReg5p in other ct	enhancer; blood *	enhancers
EnhWk1	weak enhancers acetylation in mesench & myostat. _x000D_ DNase in brain, IM90, Adipose, Epithelial, Neurosph, muscle	weak enhancers	weak enhancers
EnhWk2	Enhancers in muscle, adipose, heart, brain (13_ENhA, 15_EnhAF)_x000D_ (H3M4me1 and acetylations, weak). 18_EnhAc and 17_EnhW2 in other	weak enhancers;_x000D_ muscle, brain, heart	weak enhancers
EnhWk3	enhancers (H3K4me1, H3K27ac) in muscle, heart, adipose (weak emissions). _x000D_ Weak Enh, DNase signals in others	weak enhancers;_x000D_ muscle, brain, heart	weak enhancers
EnhWk4	weak enhancers (H3K4me1 weak, no H3K27ac) brain and neurosph	weak enhancers;_x000D_ muscle, brain, heart	weak enhancers
EnhWk5	weak enhancers blood* and thymus (H3K4me1, very weak H3K27ac in thymus)	weak enhancer; blood *	weak enhancers
EnhWk6	weak enhancer blood* (T-cell preferential) and thymus (H3K4me1 and H3K27ac). _x000D_ Very weak enhancers + transcription in others	weak enhancer; blood *	weak enhancers
EnhWk7	HSC-Bcells weak enhancers (HSC H3K4me1*)	weak enhancer; blood *	weak enhancers
EnhWk8	17_EnhW2, 18_EnhAC in ES_derived, ESC, iPSC (K4me1, very weak K27ac). _x000D_ 25_Ques in others.	weak enhancers; ESC-associated*	weak enhancers
GapArtf1	No signal; unmappable - assembly gaps	assembly gap	others
GapArtf2	satellite repeats/artifacts;_x000D_ H3K9me3, DNase I, and some signal from many others	artifact	others
GapArtf3	rRNA, satellite repeats; artifacts; _x000D_ High signal most experiments; satellite repeats	artifact	others
HET1	H3K9me3. Het in epithelial, IM90, adipose, HSC&B-cell, thymus. LTR repeats _x000D_ Mix of Het and quescient in other.	HET	HET
HET2	H3K9me3+H3K27me3; Quescient: Mesench, blood & T-cell, Brain. _x000D_ PolyRep in Sm.Muscle, muscle. Het in Epithelial, IM90, Myostat	HET	HET
HET3	H3K9me3 weak; LINE repeats	HET + LINE/satelite/LTR repeats	HET
HET4	H3K9me3; LTR/LINE/satellite repeats; _x000D_ Stronger in Adipose, Mesench, Neurosph, ESC, HSC &Bcells	HET + LINE/satelite/LTR repeats	HET
HET5	H3K9me3 strong; LTR repeats	HET + LINE/satelite/LTR repeats	HET
HET6	H3K9me3 weak; LTR and Other class repeats	HET + LINE/satelite/LTR repeats	HET
HET7	H3K9me3 very weak; LTR and Other class repeats	HET + LINE/satelite/LTR repeats	HET
HET8	H3K9me3 and some H3K27me3; LTR, RNA repeats	HET + LINE/satelite/LTR repeats	HET
HET9	H3K9me3 - ESC/iPSC; LTR, Satellite repeats	HET + LTR repeats	HET
PromF1	H3K4me1 strongest, all ct; some promoter flank; other marks: _x000D_ H3K4me2, DNase, H2A.Z, weaker in H3K4me3, H3K27ac, H3K9ac, class1 acetylation	flanking TSS - promoter	promoters
PromF2	H3K4me1, H3K4me2, H3K4me3, DNase, acetylations promoter flank upstream bias	flanking TSS - promoter	promoters
PromF3	H3K4me2, H3K4me3, H3K4me1(weaker than me3), DNase, acetylations_x000D_ - flanking tss upstream and downstream	flanking TSS - promoter	promoters
PromF4	H3K4me2, H3K4me3 limited H3K4me1, heavily acetylated -_x000D_ flanking tss downstream bias	flanking TSS - promoter	promoters
PromF5	flanking promoter; 2_PromU in most cell types; stronger on H3K4me3	flanking TSS- promoter	promoters
PromF6	active downstream promoter (3_PromD1, 4_PromD2 all ct);	downstream promoter	promoters
PromF7	Prom further downstream (neighborhood enrichment); 4_PromD2 all ct;_x000D_ H3K4me1, H3K4me2, H3K4me3, H3K79me2, H3K9ac, H3K27ac	downstream promoter	promoters
Quies1	quescient; H3K9me3 very weak; broad domain; _x000D_ Cell lines; ENCODE2012, Epithelial, IMR90, Myostat	quescient / weak H3K9me3	quescient
Quies2	quescient; H3K9me3 weak inIMR90, Epithelial, ENCODE2012, Myostat	quescient / weak H3K9me3	quescient
Quies3	quescient (very low non-specific signal)	quescient	quescient
Quies4	H3K9me3 very weak; LINE repeats; 25_ques in most ct. 21_Het in ESC-related	quescient	quescient
Quies5	quescient (H3K9me3/H3K27me3 very weak)	quescient (H3K9me3/H3K27me3 weak)	quescient
ReprPC1	ReprPC (except: PromBiv in ESC); H3K27me3 strong and H3K4me1 weak	polycomb repressed	polycomb repressed
ReprPC2	polycomb repressed (H3K27me3)	polycomb repressed	polycomb repressed
ReprPC3	weak polycomb repressed (H3K27me3 weak)	polycomb repressed	polycomb repressed
ReprPC4	very weak polycomb repressed (H3K27me3 very weak)	polycomb repressed	polycomb repressed
ReprPC5	polycomb repressed (H3K27me3 in most cell types and some class1 acetylation in ESC and ESC-derived)	polycomb repressed	polycomb repressed
ReprPC6	24_ReprPC (H3K27me3) in Brain, Epithelial, muscles, Mesench, _x000D_ Neurosph, Mystat, IM90, Adipose. Others quescient	polycomb repressed	polycomb repressed
ReprPC7	17_EnhW: brain, HSC&B-cell, Neurosph, ESC, iPSC, Heart. _x000D_ 24_ReprPC: Epithelial, Mesench, Mystat, IM90, Adipose._x000D_ H3K27me3 IMR90, Epithelial, Myostat, Mesench with some class 1 acetylations and H3K4me1	polycomb repressed	polycomb repressed
ReprPC8	H3K27me3/H3K9me3 weak. Mixed 25_Ques and 24_ReprPC	polycomb repressed	polycomb repressed
ReprPC9	H3k27me3 in es/ipsc; Weak H3K27me3 in others; 24_ReprPC in all ct	polycomb repressed; ESC, iPSC	polycomb repressed
TSS1	TSS more acetylated and active; 1_TssA in all cell types	TSS	TSS
TSS2	TSS (22_PromP in iPSC)	TSS	TSS
Tx1	H3K79me2. Mostly Tx5p, _x000D_ some TxEnhW in Blood & T-cell (Blood_H3K4me1*)	transcription;_x000D_ non-spec and ESC-derived	transcription
Tx2	weak H3K79me2, 5_Tx5p	transcription;_x000D_ non-spec and ESC-derived	transcription
Tx3	H3K79m2 and H3K79me1, 5_Tx5p,	transcription;_x000D_ non-spec and ESC-derived	transcription
Tx4	H3K79me2 and H3K36me3 (weaker). 6_Tx, few 5_Tx5p	transcription	transcription
Tx5	H3K36me3; SINE repeats strongest; 7_Tx3p in all most all cell types	transcription	transcription
Tx6	H3K36me3 - HSC&B-cell and Mesench preference. _x000D_ 7_Tx3p in blood, mesench, ESC, iPsc, Myostat, adipose, thymus.	transcription;_x000D_ non-spec and blood*, mesenche	transcription
Tx7	H3K36me3 strong, HSC&B-cell and Mesench preference; _x000D_ 7_Tx3p in all cell types	transcription;_x000D_ non-spec and blood*, mesenche	transcription
Tx8	H3K36me3 (weaker); Mix of 7_Tx3p and 8_TxWk	transcription;_x000D_ non-spec and blood*, mesenche	transcription
TxEnh1	H3K79me2 and enhancers Mesench, Myostat, ENCODE, Epithelial	transcribed and enhancer	transcribed and enhancer
TxEnh2	H3K79me2 and blood enhancers (Blood_H3K4me1*)	transcribed and enhancer	transcribed and enhancer
TxEnh3	H3K79me2 strong, H3K79me1, H4K20me1, H3K36me3, some enhancers. _x000D_ 6_Tx in ESC, ES-deriv and iPSC. 12_TxEnhW in Blood &T-cell, sm. Muscle, myostat and adipose	transcribed and enhancer	transcribed and enhancer
TxEnh4	H3K36me3 strong and some enhancers (H3K27ac, H3K4me1); exons; _x000D_ near TES; 11_TxEnh3p all cell types	transcription 3' + enhancer	transcribed and enhancer
TxEnh5	H3K36me3 (weaker). 11_TxEnh3p in most cell types. 7_Tx3p in a few	transcription 3' + enhancer	transcribed and enhancer
TxEnh6	H3K36me3 + enhancers blood preference (H3K4me1*, H3K4me3*, H3K27ac*). _x000D_ 11_TxEnh3p in all cell types	transcription 3' + enhancer, blood*	transcribed and enhancer
TxEnh7	H3K79me2 and enhancers; 10_TxEnh5p, 12_TxEnhW in all cell types	transcription 5' + enhancer	transcribed and enhancer
TxEnh8	Transcribed enhancers 3'; enhancers Myostat, IMR90, Mesench, Epithelial	transcription 3' + enhancer	transcribed and enhancer
TxEx1	H3K79me2 and H3K36me3; exon; 6_Tx	exon	exon
TxEx2	H3K36me3 strongest; exons; Tx3p	exon	exon
TxEx3	H3K36me3 strong; exon; Tx3p	exon	exon
TxEx4	TES and some promoter flanking; 9_TxReg; very high avg_gene_exp; _x000D_ H3K36me3, H3K79me2, H3K79me1, H3K27ac, H3K4me1, H3K4me2, H3K9ac	TES	exon
TxWk1	H3K36me3 weak; weak transcription; 8_TxWk	weak transcription	weak transcription
TxWk2	H3K36me3 weak; 8_TxW in all cell types; some acetylations	weak transcription	weak transcription
znf1	H3K36me3+H3K9me3; ZNF genes	ZNF genes	znf
znf2	H3K36me3+H3K9me3 strong; ZNF genes (~80 folds)	ZNF genes	znf

### Sheet: S1b.ChromHMM_states_putfunc
mneumonics
Acet1
Acet2
Acet3
Acet4
Acet5
Acet6
Acet7
Acet8
BivProm1
BivProm2
BivProm3
BivProm4
DNase1
EnhA1
EnhA10
EnhA11
EnhA12
EnhA13
EnhA14
EnhA15
EnhA16
EnhA17
EnhA18
EnhA19
EnhA2
EnhA20
EnhA3
EnhA4
EnhA5
EnhA6
EnhA7
EnhA8
EnhA9
EnhWk1
EnhWk2
EnhWk3
EnhWk4
EnhWk5
EnhWk6
EnhWk7
EnhWk8
GapArtf1
GapArtf2
GapArtf3
PromF1
PromF2
PromF3
PromF4
PromF5
PromF6
PromF7
ReprPC1
ReprPC2
ReprPC3
ReprPC4
ReprPC5
ReprPC6
ReprPC7
ReprPC8
ReprPC9
TSS1
TSS2
Tx1
Tx2
Tx3
Tx4
Tx5
Tx6
Tx7
Tx8
TxEnh1
TxEnh2
TxEnh3
TxEnh4
TxEnh5
TxEnh6
TxEnh7
TxEnh8
TxEx1
TxEx2
TxEx3
TxEx4
TxWk1
TxWk2
znf1
znf2

### Sheet: S1c.ChromHMM_genetic_variation
state	phastCons17way_Mean	phastCons470way_Mean	u	l	pi	pi_norm	tajimas_D
1_GapArtf1	0.14451	0.068029	1.04e-08	1.26169e+07	12592.2	95963.4	-0.607
10_HET2	0.057748	0.037262	1.4e-08	1.97261e+07	27306.3	99099.2	-0.546
100_TSS2	0.191204	0.201	1.28e-08	1.25119e+06	1286.17	80424.1	-0.855
11_HET3	0.168334	0.054443	1.05e-08	3.37158e+07	33989.7	95658.6	-0.61
12_HET4	0.16846	0.061092	1.16e-08	1.29543e+07	13720.2	91474.7	-0.7
13_HET5	0.116257	0.056469	1.17e-08	5.97799e+06	6852.83	97953.2	-0.614
14_HET6	0.087518	0.052712	1.33e-08	1.20523e+07	15969.2	99406.8	-0.647
15_HET7	0.103394	0.052607	1.22e-08	1.74425e+07	21607.9	101340	-0.59
16_HET8	0.108702	0.049325	1.15e-08	1.16003e+07	13307.5	99753.3	-0.544
17_HET9	0.125668	0.059644	1.14e-08	1.83449e+07	20276.1	96567.8	-0.607
18_ReprPC1	0.17255	0.146844	1.18e-08	5.1992e+06	4646.55	75717.1	-0.759
19_ReprPC2	0.175538	0.117599	1.09e-08	8.63934e+06	7957.9	84588.8	-0.652
2_GapArtf2	0.113357	0.068235	1.54e-08	98840.4	134.717	88762	-0.771
20_ReprPC3	0.153158	0.086212	1.08e-08	3.14394e+07	31206.3	91842.7	-0.572
21_ReprPC4	0.15469	0.082295	1.07e-08	1.02682e+08	103501	94436.4	-0.555
22_ReprPC5	0.078555	0.051881	1.3e-08	1.76727e+07	21353.9	92864.4	-0.574
23_ReprPC6	0.08571	0.051127	1.24e-08	4.00823e+07	47381.9	95677	-0.531
24_ReprPC7	0.074971	0.058259	1.4e-08	1.71891e+07	21090.1	87753.3	-0.621
25_ReprPC8	0.091249	0.044296	1.15e-08	404436	454.961	97713	-0.533
26_ReprPC9	0.153863	0.091187	1.09e-08	8.91876e+06	8733.86	89510	-0.607
27_Acet1	0.066288	0.044903	1.4e-08	4.02156e+06	5121.65	91252.6	-0.641
28_Acet2	0.095714	0.055589	1.21e-08	2.43344e+07	26146.5	88885.7	-0.613
29_Acet3	0.107044	0.054756	1.15e-08	6.24552e+07	65261.8	91259.8	-0.593
3_GapArtf3	0.108339	0.083428	1.36e-08	26828.8	30.533	83414.5	-1.033
30_Acet4	0.091867	0.056173	1.22e-08	1.12914e+07	12253.6	88654.8	-0.612
31_Acet5	0.119385	0.067465	1.11e-08	2.25222e+07	22733.7	90709.2	-0.603
32_Acet6	0.146067	0.090771	1.09e-08	1.17818e+07	11203	87056.7	-0.638
33_Acet7	0.129238	0.09061	1.2e-08	8.14459e+06	8406.32	86016.2	-0.63
34_Acet8	0.0906	0.051951	1.24e-08	1.39975e+07	16046.1	92668	-0.58
35_EnhWk1	0.188908	0.123374	1.04e-08	4.18866e+07	37976.6	87149.9	-0.661
36_EnhWk2	0.115857	0.086173	1.29e-08	1.00431e+07	10536.7	81334.5	-0.71
37_EnhWk3	0.184983	0.12774	1.13e-08	2.26696e+07	22260.9	86755.2	-0.647
38_EnhWk4	0.226102	0.157715	1.07e-08	6.21156e+07	56041.2	84295.8	-0.702
39_EnhWk5	0.15484	0.08883	1.07e-08	2.32118e+07	22137.3	88817.9	-0.641
4_Quies1	0.119773	0.066619	1.08e-08	2.60572e+08	265239	94054.4	-0.617
40_EnhWk6	0.156884	0.087963	1.07e-08	1.43001e+07	12949.5	84852.9	-0.663
41_EnhWk7	0.157552	0.0889	1.07e-08	1.18678e+07	11555.9	90837.6	-0.57
42_EnhWk8	0.187827	0.124468	1.07e-08	3.59481e+07	33815.5	87513	-0.654
43_EnhA1	0.186791	0.151576	1.21e-08	5.23398e+06	4747.67	74687	-0.799
44_EnhA2	0.274472	0.207528	1.13e-08	9.48642e+06	8459.43	79259.1	-0.749
45_EnhA3	0.27724	0.202427	1.05e-08	5.61215e+06	4392.78	74602.4	-0.79
46_EnhA4	0.23268	0.161369	1.06e-08	8.69581e+06	7496.76	81513.8	-0.711
47_EnhA5	0.228387	0.154862	1.04e-08	2.0038e+07	17406.9	83438	-0.689
48_EnhA6	0.184717	0.122926	1.13e-08	1.57239e+07	14475.5	81457.3	-0.711
49_EnhA7	0.090955	0.056745	1.26e-08	1.06218e+07	12023.3	89942.3	-0.582
5_Quies2	0.092408	0.049401	1.19e-08	8.29999e+07	94074.7	95288.7	-0.61
50_EnhA8	0.141236	0.090976	1.17e-08	6.73241e+06	6530.89	82711.5	-0.671
51_EnhA9	0.149449	0.103747	1.19e-08	4.54899e+06	3965.27	73450.4	-0.781
52_EnhA10	0.186742	0.118341	1.08e-08	1.0201e+07	8890.07	80904	-0.694
53_EnhA11	0.147882	0.079645	1.08e-08	1.64669e+07	15809.9	89021.3	-0.61
54_EnhA12	0.126015	0.082615	1.2e-08	9.28961e+06	9852.81	88373.2	-0.61
55_EnhA13	0.1515	0.089406	1.08e-08	2.02434e+07	19700.4	90306.9	-0.599
56_EnhA14	0.134459	0.086701	1.17e-08	9.87911e+06	10062.1	86945.8	-0.619
57_EnhA15	0.155998	0.091931	1.08e-08	2.52042e+07	24443.1	89881.2	-0.601
58_EnhA16	0.155704	0.088191	1.08e-08	1.55675e+07	15078.1	89662.7	-0.591
59_EnhA17	0.273362	0.198818	1.08e-08	1.50684e+07	12827.9	78894.4	-0.735
6_Quies3	0.16285	0.090985	1.03e-08	2.61991e+08	241804	89277.1	-0.624
60_EnhA18	0.145855	0.094016	1.17e-08	1.1532e+07	12058.8	89092.2	-0.627
61_EnhA19	0.175766	0.126033	1.21e-08	7.27013e+06	7079.69	80796.5	-0.694
62_EnhA20	0.183174	0.118888	1.04e-08	9.36713e+06	8521.64	87110.3	-0.657
63_TxEnh1	0.213271	0.136386	1.02e-08	1.10931e+07	8227.89	73010.9	-0.82
64_TxEnh2	0.182584	0.109684	1.05e-08	1.04931e+07	7210.23	65528.7	-0.941
65_TxEnh3	0.107008	0.061631	1.24e-08	6.51948e+06	5426.45	67311.2	-0.91
66_TxEnh4	0.125048	0.086983	1.3e-08	6.5765e+06	5502.72	64540.2	-0.908
67_TxEnh5	0.100386	0.069494	1.32e-08	1.26757e+07	12450.9	74552.9	-0.773
68_TxEnh6	0.129616	0.078435	1.19e-08	4.93853e+06	4240.15	72084	-0.812
69_TxEnh7	0.120034	0.080541	1.23e-08	7.80772e+06	6975.21	72480.7	-0.832
7_Quies4	0.152629	0.056502	1.07e-08	7.61793e+07	79754.7	98026.5	-0.589
70_TxEnh8	0.167939	0.106907	1.13e-08	6.62941e+06	5354.59	71770.5	-0.827
71_TxWk1	0.189347	0.10466	1.03e-08	5.86263e+07	46284.4	76953.6	-0.77
72_TxWk2	0.094773	0.057319	1.25e-08	2.0415e+07	21390.1	83764.8	-0.665
73_Tx1	0.189885	0.102992	1.03e-08	2.00892e+07	13457.6	64769.2	-0.963
74_Tx2	0.181048	0.098806	1.04e-08	3.51799e+07	27721.1	76051.5	-0.8
75_Tx3	0.103067	0.055521	1.19e-08	1.28735e+07	12127	79019.9	-0.734
76_Tx4	0.17832	0.098339	1.06e-08	1.17798e+07	8342.28	67032.8	-0.909
77_Tx5	0.125378	0.063444	1.16e-08	1.55458e+07	13717	75864.8	-0.754
78_Tx6	0.224278	0.129241	9.89e-09	2.97671e+07	20042.6	68108.8	-0.885
79_Tx7	0.203125	0.114419	1.02e-08	2.18016e+07	14577.8	65609.3	-0.918
8_Quies5	0.13984	0.076256	1.08e-08	2.47699e+06	2480.85	93001.4	-0.608
80_Tx8	0.193866	0.114852	1.04e-08	1.82219e+07	14107.1	74146.1	-0.797
81_TxEx1	0.158478	0.098344	1.14e-08	6.55304e+06	4783.22	63948.6	-0.953
82_TxEx2	0.13729	0.081872	1.2e-08	1.28914e+07	9912.02	63881.7	-0.9
83_TxEx3	0.104538	0.063995	1.29e-08	1.41185e+07	12935.9	70872	-0.825
84_TxEx4	0.156641	0.114367	1.2e-08	2.51481e+06	1875.93	62314.6	-0.989
85_znf1	0.1694	0.066122	1.08e-08	9.50973e+06	8214.36	80229.9	-0.791
86_znf2	0.132989	0.054232	1.12e-08	3.46244e+06	3198.38	82358.2	-0.706
87_DNase1	0.170872	0.128647	1.09e-08	5.06536e+06	4910.18	89190.1	-0.67
88_BivProm1	0.192847	0.1874	1.28e-08	3.40866e+06	3066.04	70189.1	-0.817
89_BivProm2	0.187518	0.178238	1.27e-08	3.87449e+06	3408.88	69135.2	-0.833
9_HET1	0.070856	0.041559	1.3e-08	1.97597e+07	24653.1	95689.1	-0.604
90_BivProm3	0.167691	0.13468	1.27e-08	7.53785e+06	7617.54	79271.9	-0.706
91_BivProm4	0.293098	0.240616	1.11e-08	3.4549e+06	2644.76	69126.3	-0.853
92_PromF1	0.145033	0.114533	1.27e-08	5.53482e+06	5548.21	79149.4	-0.721
93_PromF2	0.194026	0.152353	1.17e-08	3.82963e+06	3046.02	68049.9	-0.831
94_PromF3	0.154866	0.126139	1.13e-08	4.16447e+06	3140.72	66523.4	-0.934
95_PromF4	0.17255	0.178641	1.28e-08	4.38157e+06	3867.84	69045.1	-1.02
96_PromF5	0.21012	0.204437	1.25e-08	3.22594e+06	2781.95	69214.1	-0.861
97_PromF6	0.184931	0.126233	1.03e-08	3.36624e+06	2373.24	68501.7	-0.916
98_PromF7	0.203211	0.129838	1.03e-08	4.04876e+06	2842.86	68082.4	-0.854
99_TSS1	0.205696	0.234233	1.31e-08	1.95147e+06	1979.11	77221.5	-0.994

### Sheet: S1d.PhastCons_score_cutoffs
Percentiles (%)	Score(PhastCons17way)	Score(PhastCons17way)
95	0.001	0
90	0.001	0
85	0.002	0
80	0.003	0
75	0.005	0
70	0.007	0
65	0.01	0
60	0.014	0
55	0.019	0
50	0.027	0
45	0.037	0
40	0.052	0.001
35	0.074	0.002
30	0.105	0.003
25	0.153	0.007
20	0.226	0.018
15	0.342	0.055
10	0.533	0.23
5	0.839	0.949
4	0.902	0.993
3	0.954	1
2	0.985	1
1	0.997	1
0.5	0.999	1
0.1	1	1
0.05	1	1
0.001	1	1

### Sheet: S1e.PhastCons_countsites
groups	total_sites	p_total_sites	sites_nomiss	p_sites_nomiss	sites_miss	ratio_sites_miss-total_sites	l_func_nc	p_func_nc	l_func_nc_projection(l)	p_func_nc_projection(l)	ratio_p_func_nc_projection(l)-p_total_sites
phastCons17way_0-5	133932949	0.0501653	133683015	0.0506591	249934	0.00186611	77600048	0.0631072	7.69412e+07	0.0631119	1.25808
phastCons17way_5-10	133548479	0.0500213	132842477	0.0503406	706002	0.00528648	69038357	0.0561445	6.85504e+07	0.0562292	1.12411
phastCons17way_10-15	133817173	0.0501219	132884329	0.0503564	932844	0.00697103	59539212	0.0484195	5.91254e+07	0.0484982	0.967605
phastCons17way_15-20	133845147	0.0501324	132735320	0.0502999	1109827	0.00829187	55891834	0.0454533	5.54981e+07	0.0455229	0.908054
phastCons17way_20-25	133123293	0.049862	131858133	0.0499675	1265160	0.00950367	54807457	0.0445714	5.44086e+07	0.0446292	0.895054
phastCons17way_25-30	134860905	0.0505129	133441140	0.0505674	1419765	0.0105276	55696095	0.0452941	5.52792e+07	0.0453433	0.897659
phastCons17way_30-35	131145718	0.0491213	129649220	0.0491305	1496498	0.011411	54645089	0.0444394	5.42298e+07	0.0444826	0.905565
phastCons17way_35-40	137509944	0.0515051	135835831	0.0514749	1674113	0.0121745	57951027	0.0471279	5.74919e+07	0.0471583	0.915605
phastCons17way_40-45	136999119	0.0513138	135249231	0.0512526	1749888	0.012773	58458107	0.0475402	5.79958e+07	0.0475717	0.927075
phastCons17way_45-50	129761506	0.0486029	128047354	0.0485234	1714152	0.01321	56118508	0.0456376	5.56588e+07	0.0456547	0.939342
phastCons17way_50-55	146653880	0.05493	144659467	0.0548186	1994413	0.0135995	64340995	0.0523244	6.37969e+07	0.0523301	0.952668
phastCons17way_55-60	127851729	0.0478876	126084529	0.0477796	1767200	0.0138223	56947214	0.0463115	5.64413e+07	0.0462966	0.966777
phastCons17way_60-65	139704114	0.0523269	137747733	0.0521994	1956381	0.0140037	63145780	0.0513524	6.25859e+07	0.0513368	0.981077
phastCons17way_65-70	144736174	0.0542117	142696998	0.0540749	2039176	0.0140889	66505431	0.0540846	6.58851e+07	0.054043	0.996887
phastCons17way_70-75	131405105	0.0492185	129550363	0.049093	1854742	0.0141147	61398323	0.0499313	6.08196e+07	0.049888	1.0136
phastCons17way_75-80	185687468	0.0695502	183074138	0.0693758	2613330	0.0140738	88573355	0.0720311	8.77157e+07	0.0719497	1.0345
phastCons17way_80-85	132408447	0.0495943	130562057	0.0494764	1846390	0.0139447	64638948	0.0525667	6.39826e+07	0.0524824	1.05823
phastCons17way_85-90	189609227	0.0710192	186967166	0.0708511	2642061	0.0139342	95112704	0.0773491	9.4148e+07	0.0772259	1.0874
phastCons17way_95-100	133231543	0.0499026	131307431	0.0497588	1924112	0.0144419	69246452	0.0563137	6.85703e+07	0.0562455	1.12711
phastCons17way	2669831920	1	2638875932	1	30955988	0.0115947	1229654936	1	1219124525	1	1
phastCons470way_0-5	132856270	0.0500124	132711863	0.0502911	144407	0.00108694	74856852	0.0608763	7.41737e+07	0.0608479	1.21666
phastCons470way_5-10	132758723	0.0499757	131511119	0.049836	1247604	0.00939753	65315172	0.0531167	6.48335e+07	0.0531857	1.06423
phastCons470way_10-15	133158760	0.0501263	130800333	0.0495667	2358427	0.0177114	50972798	0.0414529	5.05947e+07	0.041505	0.828009
phastCons470way_15-20	137823098	0.0518821	135764733	0.0514479	2058365	0.0149348	50909447	0.0414014	5.04983e+07	0.0414259	0.798462
phastCons470way_20-25	148962070	0.0560753	146720554	0.0555996	2241516	0.0150476	54317131	0.0441727	5.38331e+07	0.0441617	0.787542
phastCons470way_25-30	167622046	0.0630997	165261239	0.0626256	2360807	0.0140841	61118956	0.0497042	6.05422e+07	0.0496654	0.787095
phastCons470way_30-35	96705937	0.036404	95519709	0.0361971	1186228	0.0122663	35650781	0.0289925	3.5301e+07	0.028959	0.795488
phastCons470way_35-40	213085821	0.0802141	210992974	0.0799556	2092847	0.00982162	80940943	0.0658241	8.01034e+07	0.0657123	0.819212
phastCons470way_40-100	1493491996	0.56221	1489593408	0.56448	3898588	0.00261038	755572881	0.614459	7.49121e+08	0.614537	1.09307
phastCons470way	2656464721	1	2638875932	1	17588789	0.00662113	1229654961	1	1.219e+09	1	1
